# Serotonergic signaling plays a deeply conserved role in improving oocyte quality

**DOI:** 10.1101/2023.03.22.533887

**Authors:** Erin Z. Aprison, Svetlana Dzitoyeva, Ilya Ruvinsky

## Abstract

Declining germline quality is a major cause of reproductive senescence. Potential remedies could be found by studying regulatory pathways that promote germline quality. Several lines of evidence, including a *C. elegans* male pheromone ascr#10 that counteracts the effects of germline aging in hermaphrodites, suggest that the nervous system plays an important role in regulating germline quality. Inspired by the fact that serotonin mediates ascr#10 signaling, here we show that serotonin reuptake inhibitors recapitulate the effects of ascr#10 on the germline and promote healthy oocyte aging in *C. elegans*. Surprisingly, we found that pharmacological increase of serotonin signaling stimulates several developmental processes in *D. melanogaster*, including improved oocyte quality, although underlying mechanisms appear to be different between worms and flies. Our results reveal a plausibly conserved role for serotonin in maintaining germline quality and identify a class of therapeutic interventions using available compounds that could efficiently forestall reproductive aging.
