## Supplementary material for "Serotonergic signaling plays a deeply conserved role in improving oocyte quality": Table S1

### Sheet: Figure 1
Table S1. Summary of experiments and numbers of animals tested in this study.													Statistical test
Figure 1A
N2 wild type	n	average	s.d.
Control	35	2.03	± 1.40
fluoxetine	35	3.46	± 1.77
Control compared to fluoxetine	p-value = 6.6e-05												Kolmogorov-Smirnov test
Figure 1B
N2 wild type	n	average	s.d.
Control	40	0.98	± 0.89
fluoxetine	40	2.03	± 1.14
Control compared to fluoxetine	p-value = 5.0e-04												Kolmogorov-Smirnov test
Figure 1C
N2 wild type	n	average	s.d.
Control	25	62.60	± 4.86
Fluoxetine	25	71.08	± 7.71
Control compared to fluoxetine	p-value = 1.9e-04												Kolmogorov-Smirnov test
MT15434 tph-1(mg280)	n	average	s.d.
Control	25	62.20	± 6.02
fluoxetine	25	62.24	± 6.36
Control compared to fluoxetine	p-value = 1.0												Kolmogorov-Smirnov test
MT9668 mod-1(ok103)	n	average	s.d.
Control	25	61.92	± 7.01
fluoxetine	25	61.92	± 7.60
Control compared to fluoxetine	p-value = 1.0												Kolmogorov-Smirnov test
Figure 1D
N2 wild type at 52 hours	n	average	s.d.
Control	25	113.88	± 6.59
fluoxetine	25	112.32	± 6.49
Control compared to fluoxetine	p-value = 0.29
Figure 1E
N2 wild type	n	average	s.d.
Control	25	61.96	± 4.22
Exposed to fluoxetine at 48 hrs	25	73.32	± 7.58
Exposed to fluoxetine at 72 hrs	25	62.24	± 4.64
Control compared to fluoxetine at 48hrs	p-value = 4.0e-05												Kolmogorov-Smirnov test
Exposed at 48 hrs compared to exposed at 72 hrs	p-value = 4.0e-05												Kolmogorov-Smirnov test
Control compared to fluoxetine at 72hrs	p-value = 1.0												Kolmogorov-Smirnov test
Figure 1F
N2 wild type	n	average	s.d.
Control	25	61.04	± 5.59
citalopram	25	73.44	± 6.94
Control compared to citalopram	p-value = 1.6e-06												Kolmogorov-Smirnov test
N2 wild type	n	average	s.d.
Control	25	62.32	± 5.62
zimelidine	25	72.16	± 8.68
Control compared to zimelidine	p-value = 5.9e-04												Kolmogorov-Smirnov test

### Sheet: Figure 2
Table S1. Summary of experiments and numbers of animals tested in this study.													Statistical test
Figure 2A	Total embryos	Unhatched	% Unhatched		Total embryos	Unhatched	% Unhatched		Total embryos	Unhatched	% Unhatched
Control	4746	437	9.21		856	94	10.98		5602	531	9.48
1μM fluoxetine	5303	150	2.75		419	27	6.44		5722	177	3.09
Control compared to fluoxetine	p-value = 3.9e-77				p-value = 2.2e-03				p-value = 2.2e-03				Binomial test
													Combined	Combined	Combined
Figure 2B	Total progeny	Males	% Males		Total progeny	Males	% Males		Total progeny	Males	% Males		Total progeny	Males	% Males
Control	576	7	1.22		1445	11	0.76		1024	4	0.39		3045	22	0.72
1μM fluoxetine	578	3	0.52		1815	4	0.22		1249	1	0.08		3642	8	0.22
Control compared to fluoxetine	p-value = 0.18				p-value = 4.1e-03				p-value = 0.10				p-value = 7.3e-05				Binomial test
Figure 2C	normal	mild	severe	n		normal	mild	severe	n		normal	mild	severe	n
Control	59	25	16	100		36	44	20	100		64	23	13	100
1μM fluoxetine	82	16	2	100		72	26	2	100		75	21	4	100
Control compared to fluoxetine	p-value = 2.5e-04					p-value = 1.6e-07					p-value = 0.06						Chi Square test
Figure 2D	normal	mild	severe	n		normal	mild	severe	n		normal	mild	severe	n
Control	8	42	50	100		6	52	42	100		6	42	52	100
1μM fluoxetine	24	54	22	100		26	54	20	100		14	47	39	100
Control compared to fluoxetine	p-value = 3.7e-05					p-value = 3.8e-05					p-value = 0.07						Chi Square test

### Sheet: Figure 3
Table S1. Summary of experiments and numbers of animals tested in this study.													Statistical test
Figure 3A
	Total ovarioles	germarium	2	3	4	5/6	7	8	9	10	11	12	13	14
Control	165	165	165	165	165	164	163	75	27	21	4	4	13	98
fluoxetine	172	172	172	172	172	170	164	83	42	74	8	9	47	121
Control compared to fluoxetine (germ. to 7)	p-value = 1.0															Binomial test
Control compared to fluoxetine (8 to 14)	p-value = 8.0e-17															Binomial test
Figure 3B	Germarium			Stage 2			Stage 3			Stage 4			Stage 5/6
	n	average	s.d.	n	average	s.d.	n	average	s.d.	n	average	s.d.	n	average	s.d.
Control	68	0.25	± 0.50	68	0.63	± 0.86	68	4.49	± 2.13	68	6.25	± 2.70	68	0.97	± 1.33
fluoxetine	68	0.50	± 0.76	68	0.91	± 1.02	68	5.40	± 3.05	68	13.35	± 5.46	68	1.33	± 1.98
Control compared to fluoxetine	p-value = 0.24			p-value = 0.07			p-value = 0.04			p-value = 4.4e-15			p-value = 0.24			Kolmogorov-Smirnov test
Figure 3C
	n	average	s.d.
Control	73	62.52	± 3.97
fluoxetine	73	65.67	± 4.23
Control compared to fluoxetine	p-value = 1.7e-04												Kolmogorov-Smirnov test
Figure 3D
Stage 4	n	average	s.d.
Control	55	2168.6	± 384.9
fluoxetine	55	2519.8	± 607.5
Control compared to fluoxetine	p-value = 5.2e-03												Kolmogorov-Smirnov test
Stage 6	n	average	s.d.
Control	60	3729.9	± 775.7
fluoxetine	60	4470.7	± 1038.1
Control compared to fluoxetine	p-value = 1.9e-05												Kolmogorov-Smirnov test
Stage 7	n	average	s.d.
Control	75	8378.2	± 1830.9
fluoxetine	75	10199.3	± 2424.8
Control compared to fluoxetine	p-value = 1.0e-04												Kolmogorov-Smirnov test
Figure 3E
Terminal oocyte	n	average	s.d.
Control	95	88753.5	± 4717.6
fluoxetine	95	88615.5	± 5603.4
Control compared to fluoxetine	p-value = 0.14												Kolmogorov-Smirnov test

### Sheet: Figure 4
Table S1. Summary of experiments and numbers of animals tested in this study.													Statistical test
Figure 4A	Egg chamber stage 4				Egg chamber stage 5/6
	n	average	s.d.		n	average	s.d.
Control	74	4.03	± 2.45		74	5.82	± 4.03
fluoxetine	74	8.51	± 3.94		74	10.15	± 5.78
Control compared to fluoxetine	p-value = 8.6e-11				p-value = 3.9e-04								Kolmogorov-Smirnov test
Figure 4B
Number of follicle cells at stage 7	n	average	s.d.
Control	64	63.69	± 3.83
fluoxetine	64	66.17	± 3.32
Control compared to fluoxetine	p-value = 3.7e-03												Kolmogorov-Smirnov test
Figure 4C
Egg chamber size stage 7	n	average	s.d.
Control	50	9131.9	± 2079.1
fluoxetine	50	11454.9	± 2329.5
Control compared to fluoxetine	p-value = 1.4e-05												Kolmogorov-Smirnov test
Figure 4D
	Experiment 1						Experiment 2
Progeny from days 15-30	n	total eggs	unhatched	embryonic lethality			n	total eggs	unhatched	embryonic lethality
Control	28	8463	752	0.0888574			14	5040	647	0.128373
fluoxetine	27	6869	448	0.0652206			16	4100	328	0.08
Control compared to fluoxetine	p-value = 3.8e-13						p-value = 4.3e-23						Binomial test

### Sheet: Supplemental Data
Table S1. Summary of experiments and numbers of animals tested in this study.													Statistical test
Figure S1A	n	average	s.d.
control	8	21.50	± 6.78
0.9uM fluoxetine	8	36.25	± 7.85
9uM fluoxetine	8	22.13	± 6.62
Control compared to 0.9uM fluoxetine	p-value = 0.02												Kolmogorov-Smirnov test
Control compared to 9uM fluoxetine	p-value = 0.98												Kolmogorov-Smirnov test
Figure S1B	Total ovarioles	germarium	2	3	4	5/6	7	8	9	10	11	12	13	14
Control	128	128	128	128	128	121	120	75	15	3	0	1	18	74
fluoxetine	143	143	143	143	143	136	130	73	19	15	0	19	29	68
Control compared to fluoxetine (germ. to 7)	p-value = 0.24												Binomial test
Control compared to fluoxetine (8 to 14)	p-value = 0.89												Binomial test
Figure S1C	Total ovarioles	germarium	2	3	4	5/6	7	8	9	10	11	12	13	14
Control mated	165	165	165	165	165	164	163	75	27	21	4	4	13	98
Control virgin	128	128	128	128	128	121	120	75	15	3	0	1	18	74
Mated compared to virgin (germ. to 7)	p-value = 0.89												Binomial test
Mated compared to virgin (8 to 14)	p-value = 0.46												Binomial test
Figure S1D
Stage 7 area virgin flies	n	average	s.d.
Control	55	7822.6	± 1935.0
fluoxetine	55	8965.9	± 2059.6
Control compared to fluoxetine	p-value = 0.01												Kolmogorov-Smirnov test
Figure S1E
Number of follicle cells Stage 7 virgin flies	n	average	s.d.
Control	53	59.42	± 3.44
fluoxetine	53	59.72	± 4.31
Control compared to fluoxetine	p-value = 0.30												Kolmogorov-Smirnov test
